# Temporal and spatial auxin responsive networks in maize primary roots

**DOI:** 10.1101/2022.02.01.478706

**Authors:** Maxwell R. McReynolds, Linkan Dash, Christian Montes, Melissa A. Draves, Michelle G. Lang, Justin W. Walley, Dior R. Kelley

## Abstract

Auxin is a key regulator of root morphogenesis across angiosperms. To better understand auxin regulated networks underlying maize root development we have characterized auxin responsive transcription across two time points (30 and 120 minutes) and four regions of the primary root: the meristematic zone, elongation zone, cortex, and stele. Hundreds of auxin-regulated genes involved in diverse biological processes were quantified in these different root regions. In general, most auxin regulated genes are region unique and are predominantly observed in differentiated tissues compared to the root meristem. Auxin gene regulatory networks (GRNs) were reconstructed with these data to identify key transcription factors that may underlie auxin responses in maize roots. Additionally, Auxin Response Factor (ARF) subnetworks were generated to identify target genes which exhibit tissue or temporal specificity in response to auxin. These networks describe novel molecular connections underlying maize root development and provide a foundation for functional genomic studies in a key crop.
