## Supplemental Table 2 for "Temporal and spatial auxin responsive networks in maize primary roots"

### Sheet: Within tissue Mock vs treated
GO_term	all_genes	number_of_DEGs	expected_genes	over	fold_enrichment	p_value	q_value	GO_ID	Control_vs_experiment	x_axis_label
water transport	18	5	0.02	+	> 100	1.31e-11	5.93e-08	(GO:0006833)	m_c_120_vs_IAA_c_120_down	C auxin t120 down
photosynthesis	133	6	0.13	+	47.69	2.2e-09	3.31e-06	(GO:0015979)	m_c_120_vs_IAA_c_120_down	C auxin t120 down
auxin-activated signaling pathway	97	12	0.29	+	41.17	3.56e-16	1.61e-12	(GO:0009734)	m_c_120_vs_IAA_c_120_up	C auxin t120 up
regulation of transcription, DNA-templated	1366	20	4.1	+	4.87	1.16e-09	3.74e-07	(GO:0006355)	m_c_120_vs_IAA_c_120_up	C auxin t120 up
lignin biosynthetic process	8	2	0.02	+	83.2	0.00039	0.0476	(GO:0009809)	m_c_120_vs_IAA_c_120_up	C auxin t120 up
auxin-activated signaling pathway	93	10	1.07	+	9.31	2.86e-07	0.000215	(GO:0009734)	m_c_30_vs_IAA_c_30_up	C auxin t30 up
ribosome assembly	47	6	0.54	+	11.05	3.04e-05	0.00721	(GO:0042255)	m_c_30_vs_IAA_c_30_up	C auxin t30 up
cytoplasmic translational elongation	6	3	0.07	+	43.27	0.000117	0.0252	(GO:0002182)	m_c_30_vs_IAA_c_30_up	C auxin t30 up
auxin-activated signaling pathway	96	27	1.99	+	13.59	1.42e-20	6.4e-17	(GO:0009734)	m_EZ_120_vs_IAA_EZ_120_up	EZ auxin t120 up
regulation of transcription, DNA-templated	1330	72	27.53	+	2.62	1.38e-13	5.63e-11	(GO:0006355)	m_EZ_120_vs_IAA_EZ_120_up	EZ auxin t120 up
hormone metabolic process	44	7	0.91	+	7.69	7.15e-05	0.00473	(GO:0042445)	m_EZ_120_vs_IAA_EZ_120_up	EZ auxin t120 up
auxin homeostasis	9	4	0.19	+	21.47	0.000103	0.00642	(GO:0010252)	m_EZ_120_vs_IAA_EZ_120_up	EZ auxin t120 up
adventitious root development	3	3	0.06	+	48.31	0.000158	0.00948	(GO:0048830)	m_EZ_120_vs_IAA_EZ_120_up	EZ auxin t120 up
gibberellin metabolic process	13	4	0.27	+	14.86	0.000321	0.0188	(GO:0009685)	m_EZ_120_vs_IAA_EZ_120_up	EZ auxin t120 up
auxin efflux	5	3	0.1	+	28.98	0.000429	0.023	(GO:0010315)	m_EZ_120_vs_IAA_EZ_120_up	EZ auxin t120 up
auxin-activated signaling pathway	97	17	0.51	+	33.59	1.54e-20	6.95e-17	(GO:0009734)	m_EZ_30_vs_IAA_EZ_30_up	EZ auxin t30 up
regulation of transcription, DNA-templated	1356	27	7.08	+	3.82	9.58e-10	2.4e-07	(GO:0006355)	m_EZ_30_vs_IAA_EZ_30_up	EZ auxin t30 up
gibberellin catabolic process	6	3	0.03	+	95.82	1.11e-05	0.00132	(GO:0045487)	m_EZ_30_vs_IAA_EZ_30_up	EZ auxin t30 up
regulation of hormone levels	62	4	0.32	+	12.36	0.000383	0.0402	(GO:0010817)	m_EZ_30_vs_IAA_EZ_30_up	EZ auxin t30 up
auxin-activated signaling pathway	98	16	0.41	+	38.93	1.39e-20	6.26e-17	(GO:0009734)	m_MZ_120_vs_IAA_MZ_120_up	MZ auxin t120 up
regulation of transcription, DNA-templated	1308	24	5.49	+	4.38	3.72e-10	1.2e-07	(GO:0006355)	m_MZ_120_vs_IAA_MZ_120_up	MZ auxin t120 up
photosynthesis, light harvesting in photosystem I	17	7	0.12	+	60.05	1.81e-10	4.08e-07	(GO:0009768)	m_s_120_vs_IAA_s_120_down	S auxin t120 down
protein-chromophore linkage	34	7	0.23	+	30.02	1.07e-08	9.62e-06	(GO:0018298)	m_s_120_vs_IAA_s_120_down	S auxin t120 down
response to light stimulus	146	8	1	+	7.99	1.05e-05	0.00475	(GO:0009416)	m_s_120_vs_IAA_s_120_down	S auxin t120 down
glutathione metabolic process	70	6	0.48	+	12.5	1.31e-05	0.00538	(GO:0006749)	m_s_120_vs_IAA_s_120_down	S auxin t120 down
water transport	21	4	0.14	+	27.78	2.32e-05	0.00655	(GO:0006833)	m_s_120_vs_IAA_s_120_down	S auxin t120 down
electron transport chain	148	7	1.01	+	6.9	9.28e-05	0.0145	(GO:0022900)	m_s_120_vs_IAA_s_120_down	S auxin t120 down
auxin-activated signaling pathway	100	12	0.61	+	19.51	3.97e-12	8.95e-09	(GO:0009734)	m_s_120_vs_IAA_s_120_up	S auxin t120 up
cytokinin metabolic process	23	5	0.14	+	35.35	6.85e-07	0.000163	(GO:0009690)	m_s_120_vs_IAA_s_120_up	S auxin t120 up
response to wounding	43	5	0.26	+	18.91	1.08e-05	0.00181	(GO:0009611)	m_s_120_vs_IAA_s_120_up	S auxin t120 up
regulation of jasmonic acid mediated signaling pathway	24	4	0.15	+	27.1	2.42e-05	0.00321	(GO:2000022)	m_s_120_vs_IAA_s_120_up	S auxin t120 up
hydrogen peroxide catabolic process	98	6	0.6	+	9.96	4.25e-05	0.00519	(GO:0042744)	m_s_120_vs_IAA_s_120_up	S auxin t120 up
negative regulation of endopeptidase activity	30	4	0.18	+	21.68	5.33e-05	0.00601	(GO:0010951)	m_s_120_vs_IAA_s_120_up	S auxin t120 up
regulation of transcription, DNA-templated	1408	21	8.66	+	2.43	0.000138	0.0117	(GO:0006355)	m_s_120_vs_IAA_s_120_up	S auxin t120 up
cellular oxidant detoxification	152	6	0.93	+	6.42	0.000422	0.0293	(GO:0098869)	m_s_120_vs_IAA_s_120_up	S auxin t120 up
water transport	20	7	0.37	+	18.73	4.25e-07	0.000274	(GO:0006833)	m_s_30_vs_IAA_s_30_down	S auxin t30 down
cell division	151	14	2.82	+	4.96	2.22e-06	0.000911	(GO:0051301)	m_s_30_vs_IAA_s_30_down	S auxin t30 down
microtubule cytoskeleton organization	120	12	2.24	+	5.35	5.81e-06	0.00202	(GO:0000226)	m_s_30_vs_IAA_s_30_down	S auxin t30 down
mitotic cell cycle phase transition	35	7	0.65	+	10.7	1.02e-05	0.00256	(GO:0044772)	m_s_30_vs_IAA_s_30_down	S auxin t30 down
sexual reproduction	37	7	0.69	+	10.13	1.4e-05	0.00288	(GO:0019953)	m_s_30_vs_IAA_s_30_down	S auxin t30 down
regulation of cell cycle process	82	9	1.53	+	5.87	4.42e-05	0.00665	(GO:0010564)	m_s_30_vs_IAA_s_30_down	S auxin t30 down
hydrogen peroxide catabolic process	95	9	1.77	+	5.07	0.000126	0.0146	(GO:0042744)	m_s_30_vs_IAA_s_30_down	S auxin t30 down
chromatin silencing	23	5	0.43	+	11.64	0.00014	0.0154	(GO:0006342)	m_s_30_vs_IAA_s_30_down	S auxin t30 down
meiotic chromosome segregation	29	5	0.54	+	9.23	0.000362	0.0355	(GO:0045132)	m_s_30_vs_IAA_s_30_down	S auxin t30 down
regulation of protein kinase activity	66	7	1.23	+	5.68	0.000379	0.0364	(GO:0045859)	m_s_30_vs_IAA_s_30_down	S auxin t30 down
double-strand break repair via break-induced replication	17	4	0.32	+	12.59	0.00052	0.046	(GO:0000727)	m_s_30_vs_IAA_s_30_down	S auxin t30 down
regulation of jasmonic acid mediated signaling pathway	22	11	0.49	+	22.6	5.37e-11	6.06e-08	(GO:2000022)	m_s_30_vs_IAA_s_30_up	S auxin t30 up
regulation of defense response	61	13	1.35	+	9.63	5.96e-09	2.99e-06	(GO:0031347)	m_s_30_vs_IAA_s_30_up	S auxin t30 up
response to wounding	40	11	0.88	+	12.43	9.31e-09	4.21e-06	(GO:0009611)	m_s_30_vs_IAA_s_30_up	S auxin t30 up
negative regulation of endopeptidase activity	28	6	0.62	+	9.69	7.97e-05	0.00899	(GO:0010951)	m_s_30_vs_IAA_s_30_up	S auxin t30 up
regulation of transcription, DNA-templated	1398	54	30.93	+	1.75	9.9e-05	0.00971	(GO:0006355)	m_s_30_vs_IAA_s_30_up	S auxin t30 up
Note: The Control_vs_experiment column shows the comparisons as mock_control-tissue type_120 minutes vs auxin-treatment_experimental-tissue type_120 minutes. The rows highlighted in yellow are the GO_terms we found interesting that are shown in Figure 3.

### Sheet: Between tissues
GO_term	all_genes	number_of_DEGs	expected_genes	over	fold_enrichment	p_value	q_value	GO_ID	Control_vs_experiment	x_axis_label
regulation of jasmonic acid mediated signaling pathway	24	16	5.29	+	3.02	0.0013	0.0445	(GO:2000022)	m_c_30_vs_m_s_30_down	S/C down
negative regulation of endopeptidase activity	32	19	7.06	+	2.69	0.0014	0.0463	(GO:0010951)	m_c_30_vs_m_s_30_down	S/C down
response to wounding	44	25	9.7	+	2.58	0.000398	0.0175	(GO:0009611)	m_c_30_vs_m_s_30_down	S/C down
hydrogen peroxide catabolic process	100	42	22.05	+	1.9	0.000906	0.0338	(GO:0042744)	m_c_30_vs_m_s_30_down	S/C down
isoprenoid metabolic process	100	41	22.05	+	1.86	0.00132	0.0445	(GO:0006720)	m_c_30_vs_m_s_30_down	S/C down
cellular oxidant detoxification	152	57	33.51	+	1.7	0.00106	0.0377	(GO:0098869)	m_c_30_vs_m_s_30_down	S/C down
defense response	295	98	65.04	+	1.51	0.000565	0.0232	(GO:0006952)	m_c_30_vs_m_s_30_down	S/C down
monocarboxylic acid metabolic process	278	91	61.29	+	1.48	0.00131	0.0446	(GO:0032787)	m_c_30_vs_m_s_30_down	S/C down
transmembrane transport	925	288	203.94	+	1.41	3.15e-07	3.16e-05	(GO:0055085)	m_c_30_vs_m_s_30_down	S/C down
protein phosphorylation	907	259	199.97	+	1.3	0.000234	0.011	(GO:0006468)	m_c_30_vs_m_s_30_down	S/C down
microtubule-based movement	61	41	13.03	+	3.15	6.75e-08	1.13e-05	(GO:0007018)	m_c_30_vs_m_s_30_up	S/C up
spindle organization	53	31	11.32	+	2.74	2.13e-05	0.00247	(GO:0007051)	m_c_30_vs_m_s_30_up	S/C up
cytoskeleton organization	201	93	42.93	+	2.17	4.3e-09	1.08e-06	(GO:0007010)	m_c_30_vs_m_s_30_up	S/C up
auxin-activated signaling pathway	102	46	21.79	+	2.11	7.62e-05	0.00764	(GO:0009734)	m_c_30_vs_m_s_30_up	S/C up
nuclear division	100	44	21.36	+	2.06	0.000154	0.0142	(GO:0000280)	m_c_30_vs_m_s_30_up	S/C up
meiotic cell cycle	95	40	20.29	+	1.97	0.000584	0.044	(GO:0051321)	m_c_30_vs_m_s_30_up	S/C up
regulation of cell cycle	168	63	35.88	+	1.76	0.00024	0.0213	(GO:0051726)	m_c_30_vs_m_s_30_up	S/C up
cell wall organization	157	58	33.53	+	1.73	0.00058	0.0444	(GO:0071555)	m_c_30_vs_m_s_30_up	S/C up
aerobic electron transport chain	31	26	7.15	+	3.64	3.18e-06	0.000389	(GO:0019646)	m_EZ_30_vs_m_c_30_down	C/EZ down
mitochondrial ATP synthesis coupled electron transport	31	25	7.15	+	3.5	7.87e-06	0.000774	(GO:0042775)	m_EZ_30_vs_m_c_30_down	C/EZ down
plant-type cell wall organization	34	20	7.84	+	2.55	0.0014	0.0477	(GO:0009664)	m_EZ_30_vs_m_c_30_down	C/EZ down
tricarboxylic acid cycle	51	29	11.76	+	2.47	0.000241	0.0108	(GO:0006099)	m_EZ_30_vs_m_c_30_down	C/EZ down
glucose metabolic process	41	23	9.46	+	2.43	0.00109	0.0388	(GO:0006006)	m_EZ_30_vs_m_c_30_down	C/EZ down
hydrogen peroxide catabolic process	106	56	24.45	+	2.29	2.22e-06	0.000314	(GO:0042744)	m_EZ_30_vs_m_c_30_down	C/EZ down
proton transmembrane transport	91	48	20.99	+	2.29	9.33e-06	0.000844	(GO:1902600)	m_EZ_30_vs_m_c_30_down	C/EZ down
glutathione metabolic process	69	35	15.92	+	2.2	0.000336	0.0137	(GO:0006749)	m_EZ_30_vs_m_c_30_down	C/EZ down
cytoplasmic translation	87	44	20.07	+	2.19	6.51e-05	0.00404	(GO:0002181)	m_EZ_30_vs_m_c_30_down	C/EZ down
ATP generation from ADP	72	36	16.61	+	2.17	0.000281	0.0119	(GO:0006757)	m_EZ_30_vs_m_c_30_down	C/EZ down
glycolytic process	72	36	16.61	+	2.17	0.000281	0.0118	(GO:0006096)	m_EZ_30_vs_m_c_30_down	C/EZ down
purine ribonucleotide biosynthetic process	87	41	20.07	+	2.04	0.000359	0.0144	(GO:0009152)	m_EZ_30_vs_m_c_30_down	C/EZ down
cellular oxidant detoxification	161	71	37.14	+	1.91	1.32e-05	0.00105	(GO:0098869)	m_EZ_30_vs_m_c_30_down	C/EZ down
response to oxidative stress	188	80	43.36	+	1.84	9.04e-06	0.000835	(GO:0006979)	m_EZ_30_vs_m_c_30_down	C/EZ down
regulation of transcription, DNA-templated	1393	439	352.23	+	1.25	3.65e-05	0.00317	(GO:0006355)	m_EZ_30_vs_m_c_30_up	C/EZ up
acyl-CoA metabolic process	34	21	7.38	+	2.85	0.00031	0.00875	(GO:0006637)	m_EZ_30_vs_m_s_30_down	S/EZ down
hydrogen peroxide catabolic process	105	63	22.79	+	2.76	1.47e-09	1.95e-07	(GO:0042744)	m_EZ_30_vs_m_s_30_down	S/EZ down
aerobic electron transport chain	32	18	6.95	+	2.59	0.00234	0.0496	(GO:0019646)	m_EZ_30_vs_m_s_30_down	S/EZ down
glutathione metabolic process	66	36	14.32	+	2.51	2.28e-05	0.000978	(GO:0006749)	m_EZ_30_vs_m_s_30_down	S/EZ down
ATP synthesis coupled electron transport	35	19	7.6	+	2.5	0.00206	0.0439	(GO:0042773)	m_EZ_30_vs_m_s_30_down	S/EZ down
tricarboxylic acid cycle	51	27	11.07	+	2.44	0.000491	0.013	(GO:0006099)	m_EZ_30_vs_m_s_30_down	S/EZ down
ATP generation from ADP	72	38	15.63	+	2.43	2.57e-05	0.00108	(GO:0006757)	m_EZ_30_vs_m_s_30_down	S/EZ down
glycolytic process	72	38	15.63	+	2.43	2.57e-05	0.00107	(GO:0006096)	m_EZ_30_vs_m_s_30_down	S/EZ down
cellular oxidant detoxification	159	83	34.51	+	2.41	6.07e-10	9.13e-08	(GO:0098869)	m_EZ_30_vs_m_s_30_down	S/EZ down
fatty acid biosynthetic process	78	40	16.93	+	2.36	2.86e-05	0.00113	(GO:0006633)	m_EZ_30_vs_m_s_30_down	S/EZ down
cytoplasmic translation	89	41	19.32	+	2.12	0.000128	0.00434	(GO:0002181)	m_EZ_30_vs_m_s_30_down	S/EZ down
proton transmembrane transport	88	40	19.1	+	2.09	0.000271	0.00793	(GO:1902600)	m_EZ_30_vs_m_s_30_down	S/EZ down
protein autophosphorylation	80	35	17.36	+	2.02	0.000876	0.0217	(GO:0046777)	m_EZ_30_vs_m_s_30_down	S/EZ down
organic acid catabolic process	93	40	20.18	+	1.98	0.000563	0.0146	(GO:0016054)	m_EZ_30_vs_m_s_30_down	S/EZ down
response to oxidative stress	187	79	40.59	+	1.95	2.29e-06	0.000138	(GO:0006979)	m_EZ_30_vs_m_s_30_down	S/EZ down
export from cell	90	37	19.53	+	1.89	0.00158	0.0344	(GO:0140352)	m_EZ_30_vs_m_s_30_down	S/EZ down
anion transport	150	56	32.55	+	1.72	0.000914	0.0225	(GO:0006820)	m_EZ_30_vs_m_s_30_down	S/EZ down
chromatin silencing	23	17	5.78	+	2.94	0.00115	0.0464	(GO:0006342)	m_EZ_30_vs_m_s_30_up	S/EZ up
spindle organization	50	29	12.56	+	2.31	0.000595	0.0283	(GO:0007051)	m_EZ_30_vs_m_s_30_up	S/EZ up
microtubule-based movement	62	35	15.57	+	2.25	0.000296	0.0153	(GO:0007018)	m_EZ_30_vs_m_s_30_up	S/EZ up
mitotic cell cycle process	157	87	39.44	+	2.21	1.18e-08	2.81e-06	(GO:1903047)	m_EZ_30_vs_m_s_30_up	S/EZ up
nuclear chromosome segregation	62	34	15.57	+	2.18	0.000467	0.0226	(GO:0098813)	m_EZ_30_vs_m_s_30_up	S/EZ up
regulation of cell cycle phase transition	55	30	13.82	+	2.17	0.00099	0.0414	(GO:1901987)	m_EZ_30_vs_m_s_30_up	S/EZ up
DNA packaging	66	34	16.58	+	2.05	0.00102	0.042	(GO:0006323)	m_EZ_30_vs_m_s_30_up	S/EZ up
nuclear division	102	50	25.62	+	1.95	0.000217	0.0114	(GO:0000280)	m_EZ_30_vs_m_s_30_up	S/EZ up
protein-DNA complex assembly	83	40	20.85	+	1.92	0.001	0.0415	(GO:0065004)	m_EZ_30_vs_m_s_30_up	S/EZ up
cell division	150	72	37.68	+	1.91	1.44e-05	0.000929	(GO:0051301)	m_EZ_30_vs_m_s_30_up	S/EZ up
ribosomal small subunit assembly	20	19	5.62	+	3.38	0.000263	0.0101	(GO:0000028)	m_MZ_30_vs_m_c_30_down	C/MZ down
DNA replication initiation	24	21	6.74	+	3.12	0.000215	0.00885	(GO:0006270)	m_MZ_30_vs_m_c_30_down	C/MZ down
ribosomal large subunit assembly	22	19	6.18	+	3.08	0.000486	0.0181	(GO:0000027)	m_MZ_30_vs_m_c_30_down	C/MZ down
maturation of SSU-rRNA from tricistronic rRNA transcript	35	30	9.83	+	3.05	1.43e-05	0.000851	(GO:0000462)	m_MZ_30_vs_m_c_30_down	C/MZ down
nuclear DNA replication	19	16	5.34	+	3	0.00166	0.047	(GO:0033260)	m_MZ_30_vs_m_c_30_down	C/MZ down
maturation of LSU-rRNA	37	31	10.39	+	2.98	1.31e-05	0.000791	(GO:0000470)	m_MZ_30_vs_m_c_30_down	C/MZ down
mitotic spindle organization	24	19	6.74	+	2.82	0.00124	0.0383	(GO:0007052)	m_MZ_30_vs_m_c_30_down	C/MZ down
formation of cytoplasmic translation initiation complex	26	20	7.3	+	2.74	0.00104	0.0333	(GO:0001732)	m_MZ_30_vs_m_c_30_down	C/MZ down
mitotic cell cycle phase transition	37	28	10.39	+	2.69	0.000128	0.00578	(GO:0044772)	m_MZ_30_vs_m_c_30_down	C/MZ down
microtubule-based movement	61	45	17.13	+	2.63	2.54e-06	0.000198	(GO:0007018)	m_MZ_30_vs_m_c_30_down	C/MZ down
maturation of 5.8S rRNA	36	25	10.11	+	2.47	0.000887	0.0295	(GO:0000460)	m_MZ_30_vs_m_c_30_down	C/MZ down
cell cycle checkpoint signaling	37	25	10.39	+	2.41	0.00105	0.0333	(GO:0000075)	m_MZ_30_vs_m_c_30_down	C/MZ down
mitotic nuclear division	44	29	12.36	+	2.35	0.000563	0.0199	(GO:0140014)	m_MZ_30_vs_m_c_30_down	C/MZ down
nuclear chromosome segregation	63	39	17.69	+	2.2	0.000171	0.00728	(GO:0098813)	m_MZ_30_vs_m_c_30_down	C/MZ down
nucleosome assembly	50	30	14.04	+	2.14	0.0016	0.0461	(GO:0006334)	m_MZ_30_vs_m_c_30_down	C/MZ down
meiotic nuclear division	69	39	19.38	+	2.01	0.000674	0.0234	(GO:0140013)	m_MZ_30_vs_m_c_30_down	C/MZ down
purine ribonucleotide biosynthetic process	86	47	24.15	+	1.95	0.000455	0.0171	(GO:0009152)	m_MZ_30_vs_m_c_30_down	C/MZ down
purine ribonucleoside diphosphate metabolic process	75	40	21.06	+	1.9	0.00145	0.0427	(GO:0009179)	m_MZ_30_vs_m_c_30_down	C/MZ down
recombinational repair	77	41	21.63	+	1.9	0.00161	0.046	(GO:0000725)	m_MZ_30_vs_m_c_30_down	C/MZ down
nucleoside diphosphate phosphorylation	80	42	22.47	+	1.87	0.00138	0.0417	(GO:0006165)	m_MZ_30_vs_m_c_30_down	C/MZ down
regulation of transferase activity	85	44	23.87	+	1.84	0.00131	0.0397	(GO:0051338)	m_MZ_30_vs_m_c_30_down	C/MZ down
RNA modification	198	102	55.61	+	1.83	1.46e-06	0.000118	(GO:0009451)	m_MZ_30_vs_m_c_30_down	C/MZ down
mitochondrial transport	93	47	26.12	+	1.8	0.00141	0.0421	(GO:0006839)	m_MZ_30_vs_m_c_30_down	C/MZ down
ATP metabolic process	135	67	37.91	+	1.77	0.000219	0.0089	(GO:0046034)	m_MZ_30_vs_m_c_30_down	C/MZ down
cell division	151	73	42.41	+	1.72	0.000237	0.00947	(GO:0051301)	m_MZ_30_vs_m_c_30_down	C/MZ down
protein folding	179	83	50.27	+	1.65	0.000222	0.00894	(GO:0006457)	m_MZ_30_vs_m_c_30_down	C/MZ down
tRNA metabolic process	173	78	48.59	+	1.61	0.000704	0.0243	(GO:0006399)	m_MZ_30_vs_m_c_30_down	C/MZ down
secondary metabolic process	59	47	23.6	+	1.99	0.000521	0.016	(GO:0019748)	m_MZ_30_vs_m_c_30_up	C/MZ up
cellular lipid catabolic process	76	55	30.4	+	1.81	0.000942	0.0247	(GO:0044242)	m_MZ_30_vs_m_c_30_up	C/MZ up
organic acid catabolic process	96	64	38.4	+	1.67	0.00201	0.0476	(GO:0016054)	m_MZ_30_vs_m_c_30_up	C/MZ up
protein phosphorylation	906	453	362.37	+	1.25	8.77e-05	0.00351	(GO:0006468)	m_MZ_30_vs_m_c_30_up	C/MZ up
ribosomal small subunit assembly	20	19	4.97	+	3.83	5e-05	0.00182	(GO:0000028)	m_MZ_30_vs_m_EZ_30_down	EZ/MZ down
DNA replication checkpoint signaling	15	14	3.72	+	3.76	0.00055	0.0137	(GO:0000076)	m_MZ_30_vs_m_EZ_30_down	EZ/MZ down
maturation of LSU-rRNA from tricistronic rRNA transcript	21	19	5.21	+	3.64	7.75e-05	0.00259	(GO:0000463)	m_MZ_30_vs_m_EZ_30_down	EZ/MZ down
maturation of SSU-rRNA from tricistronic rRNA transcript	34	30	8.44	+	3.55	1.7e-06	9.01e-05	(GO:0000462)	m_MZ_30_vs_m_EZ_30_down	EZ/MZ down
DNA replication initiation	24	21	5.96	+	3.52	4.58e-05	0.00169	(GO:0006270)	m_MZ_30_vs_m_EZ_30_down	EZ/MZ down
double-strand break repair via break-induced replication	16	14	3.97	+	3.52	0.000844	0.0196	(GO:0000727)	m_MZ_30_vs_m_EZ_30_down	EZ/MZ down
endonucleolytic cleavage of tricistronic rRNA transcript	15	13	3.72	+	3.49	0.00137	0.0298	(GO:0000479)	m_MZ_30_vs_m_EZ_30_down	EZ/MZ down
ribosomal large subunit assembly	22	19	5.46	+	3.48	0.000118	0.00379	(GO:0000027)	m_MZ_30_vs_m_EZ_30_down	EZ/MZ down
chromatin silencing	23	19	5.71	+	3.33	0.000264	0.00732	(GO:0006342)	m_MZ_30_vs_m_EZ_30_down	EZ/MZ down
nuclear DNA replication	19	15	4.72	+	3.18	0.00167	0.0353	(GO:0033260)	m_MZ_30_vs_m_EZ_30_down	EZ/MZ down
spliceosomal snRNP assembly	23	18	5.71	+	3.15	0.000518	0.0131	(GO:0000387)	m_MZ_30_vs_m_EZ_30_down	EZ/MZ down
formation of cytoplasmic translation initiation complex	26	20	6.46	+	3.1	0.000268	0.00733	(GO:0001732)	m_MZ_30_vs_m_EZ_30_down	EZ/MZ down
pseudouridine synthesis	25	19	6.21	+	3.06	0.000423	0.0109	(GO:0001522)	m_MZ_30_vs_m_EZ_30_down	EZ/MZ down
mitotic cell cycle phase transition	37	28	9.19	+	3.05	2.65e-05	0.0011	(GO:0044772)	m_MZ_30_vs_m_EZ_30_down	EZ/MZ down
rRNA modification	28	21	6.95	+	3.02	0.000227	0.00655	(GO:0000154)	m_MZ_30_vs_m_EZ_30_down	EZ/MZ down
snRNA metabolic process	22	16	5.46	+	2.93	0.00167	0.0354	(GO:0016073)	m_MZ_30_vs_m_EZ_30_down	EZ/MZ down
maturation of 5.8S rRNA from tricistronic rRNA transcript	27	18	6.7	+	2.69	0.00209	0.0432	(GO:0000466)	m_MZ_30_vs_m_EZ_30_down	EZ/MZ down
mitotic cell cycle checkpoint signaling	27	18	6.7	+	2.69	0.00209	0.043	(GO:0007093)	m_MZ_30_vs_m_EZ_30_down	EZ/MZ down
regulation of mitotic cell cycle phase transition	38	24	9.43	+	2.54	0.000622	0.0151	(GO:1901990)	m_MZ_30_vs_m_EZ_30_down	EZ/MZ down
mitotic nuclear division	44	26	10.92	+	2.38	0.000784	0.0184	(GO:0140014)	m_MZ_30_vs_m_EZ_30_down	EZ/MZ down
nucleosome assembly	51	30	12.66	+	2.37	0.000375	0.00966	(GO:0006334)	m_MZ_30_vs_m_EZ_30_down	EZ/MZ down
RNA methylation	60	35	14.9	+	2.35	0.000139	0.00433	(GO:0001510)	m_MZ_30_vs_m_EZ_30_down	EZ/MZ down
regulation of cyclin-dependent protein serine/threonine kinase activity	50	29	12.41	+	2.34	0.000551	0.0136	(GO:0000079)	m_MZ_30_vs_m_EZ_30_down	EZ/MZ down
microtubule-based movement	62	35	15.39	+	2.27	0.000182	0.00551	(GO:0007018)	m_MZ_30_vs_m_EZ_30_down	EZ/MZ down
sister chromatid segregation	50	28	12.41	+	2.26	0.000922	0.0213	(GO:0000819)	m_MZ_30_vs_m_EZ_30_down	EZ/MZ down
tRNA modification	78	42	19.37	+	2.17	0.000121	0.00388	(GO:0006400)	m_MZ_30_vs_m_EZ_30_down	EZ/MZ down
cell division	150	78	37.24	+	2.09	3.94e-07	2.19e-05	(GO:0051301)	m_MZ_30_vs_m_EZ_30_down	EZ/MZ down
meiotic nuclear division	70	34	17.38	+	1.96	0.00192	0.0403	(GO:0140013)	m_MZ_30_vs_m_EZ_30_down	EZ/MZ down
regulation of cellular component organization	146	59	36.25	+	1.63	0.00203	0.0425	(GO:0051128)	m_MZ_30_vs_m_EZ_30_down	EZ/MZ down
nucleobase-containing compound biosynthetic process	444	148	110.24	+	1.34	0.00206	0.0428	(GO:0034654)	m_MZ_30_vs_m_EZ_30_down	EZ/MZ down
glucuronoxylan biosynthetic process	25	22	8.64	+	2.55	0.00212	0.0382	(GO:0010417)	m_MZ_30_vs_m_EZ_30_up	EZ/MZ up
phenylpropanoid metabolic process	38	32	13.13	+	2.44	0.000295	0.00773	(GO:0009698)	m_MZ_30_vs_m_EZ_30_up	EZ/MZ up
plant-type secondary cell wall biogenesis	49	40	16.93	+	2.36	8.04e-05	0.00261	(GO:0009834)	m_MZ_30_vs_m_EZ_30_up	EZ/MZ up
cellulose metabolic process	55	41	19.01	+	2.16	0.00037	0.00923	(GO:0030243)	m_MZ_30_vs_m_EZ_30_up	EZ/MZ up
cellular amino acid catabolic process	49	35	16.93	+	2.07	0.00155	0.0303	(GO:0009063)	m_MZ_30_vs_m_EZ_30_up	EZ/MZ up
hydrogen peroxide catabolic process	104	69	35.94	+	1.92	4.97e-05	0.00174	(GO:0042744)	m_MZ_30_vs_m_EZ_30_up	EZ/MZ up
glutathione metabolic process	66	43	22.81	+	1.89	0.0019	0.0353	(GO:0006749)	m_MZ_30_vs_m_EZ_30_up	EZ/MZ up
cellular oxidant detoxification	157	102	54.25	+	1.88	1.34e-06	7.37e-05	(GO:0098869)	m_MZ_30_vs_m_EZ_30_up	EZ/MZ up
lipid modification	81	52	27.99	+	1.86	0.00066	0.0148	(GO:0030258)	m_MZ_30_vs_m_EZ_30_up	EZ/MZ up
response to oxidative stress	186	99	64.27	+	1.54	0.000628	0.0142	(GO:0006979)	m_MZ_30_vs_m_EZ_30_up	EZ/MZ up
chemical homeostasis	165	87	57.02	+	1.53	0.00177	0.0331	(GO:0048878)	m_MZ_30_vs_m_EZ_30_up	EZ/MZ up
inorganic ion transmembrane transport	246	124	85.01	+	1.46	0.000759	0.017	(GO:0098660)	m_MZ_30_vs_m_EZ_30_up	EZ/MZ up
protein phosphorylation	889	401	307.2	+	1.31	8.16e-06	0.000372	(GO:0006468)	m_MZ_30_vs_m_EZ_30_up	EZ/MZ up
ribosomal large subunit assembly	22	20	5.68	+	3.52	7.64e-05	0.00454	(GO:0000027)	m_MZ_30_vs_m_s_30_down	S/MZ down
maturation of SSU-rRNA from tricistronic rRNA transcript	34	29	8.77	+	3.3	5.2e-06	0.000392	(GO:0000462)	m_MZ_30_vs_m_s_30_down	S/MZ down
ribosomal small subunit assembly	20	17	5.16	+	3.29	0.000647	0.0274	(GO:0000028)	m_MZ_30_vs_m_s_30_down	S/MZ down
formation of cytoplasmic translation initiation complex	26	21	6.71	+	3.13	0.00018	0.00926	(GO:0001732)	m_MZ_30_vs_m_s_30_down	S/MZ down
maturation of LSU-rRNA from tricistronic rRNA transcript	22	17	5.68	+	2.99	0.00106	0.0408	(GO:0000463)	m_MZ_30_vs_m_s_30_down	S/MZ down
protein import into mitochondrial matrix	25	19	6.45	+	2.94	0.000592	0.0257	(GO:0030150)	m_MZ_30_vs_m_s_30_down	S/MZ down
sterol biosynthetic process	29	20	7.48	+	2.67	0.00113	0.0428	(GO:0016126)	m_MZ_30_vs_m_s_30_down	S/MZ down
rRNA modification	29	20	7.48	+	2.67	0.00113	0.0424	(GO:0000154)	m_MZ_30_vs_m_s_30_down	S/MZ down
RNA methylation	61	33	15.74	+	2.1	0.00117	0.0438	(GO:0001510)	m_MZ_30_vs_m_s_30_down	S/MZ down
DNA-dependent DNA replication	96	48	24.78	+	1.94	0.000373	0.017	(GO:0006261)	m_MZ_30_vs_m_s_30_down	S/MZ down
DNA conformation change	122	57	31.49	+	1.81	0.000371	0.0173	(GO:0071103)	m_MZ_30_vs_m_s_30_down	S/MZ down
tRNA metabolic process	172	75	44.39	+	1.69	0.000246	0.0123	(GO:0006399)	m_MZ_30_vs_m_s_30_down	S/MZ down
protein folding	184	78	47.49	+	1.64	0.000373	0.0172	(GO:0006457)	m_MZ_30_vs_m_s_30_down	S/MZ down
carboxylic acid biosynthetic process	268	106	69.17	+	1.53	0.000284	0.0138	(GO:0046394)	m_MZ_30_vs_m_s_30_down	S/MZ down
carbohydrate derivative biosynthetic process	329	122	84.91	+	1.44	0.000766	0.0306	(GO:1901137)	m_MZ_30_vs_m_s_30_down	S/MZ down
nucleobase-containing small molecule metabolic process	343	127	88.52	+	1.43	0.00064	0.0273	(GO:0055086)	m_MZ_30_vs_m_s_30_down	S/MZ down
protein polyubiquitination	74	53	28.46	+	1.86	0.000687	0.0256	(GO:0000209)	m_MZ_30_vs_m_s_30_up	S/MZ up
hormone-mediated signaling pathway	259	140	99.63	+	1.41	0.0013	0.0411	(GO:0009755)	m_MZ_30_vs_m_s_30_up	S/MZ up
protein phosphorylation	893	443	343.5	+	1.29	9.38e-06	0.000581	(GO:0006468)	m_MZ_30_vs_m_s_30_up	S/MZ up
regulation of transcription, DNA-templated	1392	624	535.45	+	1.17	0.00108	0.0362	(GO:0006355)	m_MZ_30_vs_m_s_30_up	S/MZ up
Note: The Control_vs_experiment column shows the comparisons as mock_control-tissue type_ treatment time in minutes vs mock_experimental-tissue type_treatment time in minutes. The rows highlighted in yellow are the GO_terms we found interesting that are shown in Supplemental figure 2.
